# A catalogue of omics biological ageing clocks reveals substantial commonality and associations with disease risk

**DOI:** 10.1101/2021.02.01.429117

**Authors:** Erin Macdonald-Dunlop, Nele Taba, Lucija Klaric, Azra Frkatovic, Rosie Walker, Caroline Hayward, Tonu Esko, Chris Haley, Krista Fischer, James F Wilson, Peter K Joshi

**Author notes:** These Authors contributed equally (James F Wilson, Peter K Joshi).

## Abstract

Biological age (BA), a measure of functional capacity and prognostic of health outcomes that discriminates between individuals of the same chronological age (chronAge), has been estimated using a variety of biomarkers. Previous comparative studies have mainly used epigenetic models (clocks), we use ~1000 participants to create eleven omics ageing clocks, with correlations of 0.45-0.97 with chronAge, even with substantial sub-setting of biomarkers. These clocks track common aspects of ageing with 94% of the variance in chronAge being shared among clocks. The difference between BA and chronAge - omics clock age acceleration (OCAA) - often associates with health measures. One year’s OCAA typically has the same effect on risk factors/10-year disease incidence as 0.46/0.45 years of chronAge. Epigenetic and IgG glycomics clocks appeared to track generalised ageing while others capture specific risks. We conclude BA is measurable and prognostic and that future work should prioritise health outcomes over chronAge.
