## Supplementary Table 1 for "A catalogue of omics biological ageing clocks reveals substantial commonality and associations with disease risk"

### Sheet: Sheet1
Omic	n	mean_age	sd_age	min_age	max_age	p_fem
DEXA	1158	55.85	14.19	18.02	88	59.93
DNAme Horvath CpGs	957	52.93	15.66	17.12	100.18	55.38
MS Fatty Acids Lipidomics	952	53.41	15.49	16.84	91.47	55.78
MS Metabolomics	861	52.81	15.05	17.12	90.79	57.38
Clinomics	1815	53.35	15.03	16.5	91.47	59.56
DNAme Hannum CpGs	1033	53.43	15.68	17.12	100.18	55.86
UPLC IgG Glycomics	1937	53.13	15.29	16.5	100.18	60.51
MS Complex Lipidomics	940	53.54	15.27	17.12	91.47	55.74
NMR Metabolomics	1643	52.96	14.91	16.5	91.47	59.95
PEA Proteomics	805	52.88	15.59	17.12	91.47	54.91
Mega Omics	796	53.1	15.31	17.12	91.47	56.78

### Sheet: Sheet2
Omic	N	Mean Age	SD Age	Minimum Age	Maximum Age	% Female
DEXA	1158	55.85	14.19	18.02	88	59.93
DNAme Horvath CpGs	957	52.93	15.66	17.12	100.18	55.38
MS Fatty Acids Lipidomics	952	53.41	15.49	16.84	91.47	55.78
MS Metabolomics	861	52.81	15.05	17.12	90.79	57.38
Clinomics	1815	53.35	15.03	16.5	91.47	59.56
DNAme Hannum CpGs	1033	53.43	15.68	17.12	100.18	55.86
UPLC IgG Glycomics	1937	53.13	15.29	16.5	100.18	60.51
MS Complex Lipidomics	940	53.54	15.27	17.12	91.47	55.74
NMR Metabolomics	1643	52.96	14.91	16.5	91.47	59.95
PEA Proteomics	805	52.88	15.59	17.12	91.47	54.91
Mega Omics	796	53.1	15.31	17.12	91.47	56.78
Omic: Omic assay
N: number of individuals in ORCADES with the omica assay passig quality control
Mean Age: mean chronological age at venepuncture of ORCADES subset
SD Age: standard deviation of chronological age at venepuncture of ORCADES subset
Minimum Age: minimum chronological age at venepuncture of ORCADES subset
Maximum Age: maximum chronological age at venepuncture of ORCADES subset
% Female: oercentage of ORCADES subset that is female
