## Supplementary Tables 4&5 for "A catalogue of omics biological ageing clocks reveals substantial commonality and associations with disease risk"

### Sheet: Supplementary Table 4
Supplementary Table 4 ICD Block definitions
Block: block coding
Title: ICD meaning
Block	Title
J95-J99	Other diseases of the respiratory system
J90-J94	Other diseases of pleura
J85-J86	Suppurative and necrotic conditions of lower respiratory tract
J80-J84	Other respiratory diseases principally affecting the interstitium
J60-J70	Lung diseases due to external agents
J40-J47	Chronic lower respiratory diseases
J30-J39	Other diseases of upper respiratory tract
J20-J22	Other acute lower respiratory infections
J09-J18	Influenza and pneumonia
J00-J06	Acute respiratory infections
I95-I99	Other and unspecified disorders of the circulatory system
I80-I89	Diseases of veins, lymphatic vessels and lymph nodes, not elsewhere classified
I70-I79	Diseases of arteries, arterioles and capillaries
I60-I69	Cerebrovascular diseases
I30-I52	Other forms of heart disease
I26-I28	Pulmonary heart disease and diseases of pulmonary circulation
I20-I25	Ischaemic heart diseases
I10-I15	Hypertensive diseases
I05-I09	Chronic rheumatic heart diseases
E70-E90	Metabolic disorders
E65-E68	Obesity and other hyperalimentation
E50-E64	Other nutritional deficiencies
E20-E35	Disorders of other endocrine glands
E15-E16	Other disorders of glucose regulation and pancreatic internal secretion
E10-E14	Diabetes mellitus
E00-E07	Disorders of thyroid gland
C81-C96	Malignant neoplasm of lymphoid, haematopoietic and related tissue
C76-C80	Malignant neoplasms of ill-defined, secondary and unspecified sites
C73-C75	Malignant neoplasms of thyroid and other endocrine glands
C69-C72	Malignant neoplasms of eye, brain and other parts of central nervous system
C64-C68	Malignant neoplasm of urinary tract
C60-C63	Malignant neoplasms of male genital organs
C51-C58	Malignant neoplasms of female genital organs
C50-C50	Malignant neoplasm of breast
C45-C49	Malignant neoplasms of mesothelial and soft tissue
C43-C44	Melanoma and other malignant neoplasms of skin
C30-C39	Malignant neoplasm of respiratory and intrathoracic organs
C15-C26	Malignant neoplasms of digestive organs
C00-C14	Malignant neoplasms of lip, oral cavity and pharynx

### Sheet: Supplementary Table 5
Supplementary Table 5 Summary of the association test between disease outcome and Chronological age
For diseases, A Cox model was fitted with time since outset specifying the base hazard and age as a proportional hazard, with first occurrence of hospitalisation for any disease in the ICD-10 block as event. Prevalent cases at outset were excluded.
For quantitative traits, a linear model testing the effect of age on the outcome was tested. FEV1 nd Cortisol were made negative to gice traits which associate positively wth age.
outcome	The quantitative trait or disease outcome under consideration. ICD blocks were analysed as a whole as were Chapters (single letters) for the sets of blocks considered, in which case first occurrence of any disease in the capter was considered the event. ALL was defined as any disease in the chapters considered.
meaning_out	The ICD block for the outcome and its meaning.
clock	The omics clock definining age (in this case age = chronAge). This is also the score being tested.
method	The method by which age was measured. In theis case at_vene=at venepuncture
submethod	NA
features	NA
n	The number of subjects included. This typically exceeds the count assayed for -omics
trait	The dependent trait (the disease survival time after assessment)
cases	The number of cases observed
beta	The linear effect/ log e Cox hazard ratio effect for the hazard (age)
se	The SE of beta
z	the z-statistic for the test of association (=beta/se)
p	the one sided p-value for the test of positive association
trait_mean	The mean of the trait across the subjects in the analysis
trait_sd	The SD of the trait across the subjects in the analysis
q	The Benjamini-Hochberg FDR, allowing for all tests of age, within the disease and QT tables separately.
outcome	meaning_out	clock	method	submethod	features	n	trait	cases	beta	se	z	p	trait_mean	trait_sd	score_mean	score_sd	q
ALL	ALL	age	at_vene	all	full	1525	t	504	0.04919	0.00323	15.228	1.16e-52	8.06	3.43	50.9	14.9	4.86e-51
C	C	age	at_vene	all	full	1800	t	108	0.0608	0.00717	8.47	1.23e-17	9.65	2.37	52.3	15.1	4.66e-16
C00-C14	C00-C14 Malignant neoplasms of lip, oral cavity and pharynx	age	at_vene	all	full	1828	t	3	0.0515	0.0418	1.233	0.109	10.01	1.92	52.5	15.2	0.544
C15-C26	C15-C26 Malignant neoplasms of digestive organs	age	at_vene	all	full	1823	t	23	0.05483	0.0151	3.621	0.000147	9.94	2	52.5	15.2	0.00352
C30-C39	C30-C39 Malignant neoplasm of respiratory and intrathoracic organs	age	at_vene	all	full	1827	t	5	0.101	0.0352	2.869	0.00206	10	1.94	52.5	15.2	0.0309
C43-C44	C43-C44 Melanoma and other malignant neoplasms of skin	age	at_vene	all	full	1823	t	12	0.1052	0.0235	4.48	3.74e-06	9.97	1.98	52.5	15.2	0.000105
C45-C49	C45-C49 Malignant neoplasms of mesothelial and soft tissue	age	at_vene	all	full	1827	t	3	0.09262	0.0462	2.006	0.0224	10	1.92	52.5	15.2	0.202
C50-C50	C50-C50 Malignant neoplasm of breast	age	at_vene	all	full	1823	t	19	0.01466	0.0153	0.958	0.169	9.97	1.96	52.5	15.2	0.676
C51-C58	C51-C58 Malignant neoplasms of female genital organs	age	at_vene	all	full	1826	t	9	0.0619	0.0257	2.408	0.00802	9.97	1.98	52.5	15.2	0.0886
C60-C63	C60-C63 Malignant neoplasms of male genital organs	age	at_vene	all	full	1821	t	13	0.06228	0.0197	3.161	0.000785	9.97	1.98	52.5	15.2	0.0157
C64-C68	C64-C68 Malignant neoplasm of urinary tract	age	at_vene	all	full	1827	t	11	0.0683	0.0228	2.998	0.00136	9.98	1.95	52.5	15.2	0.0231
C69-C72	C69-C72 Malignant neoplasms of eye, brain and other parts of central nervous system	age	at_vene	all	full	1827	t	2	0.03038	0.0476	0.638	0.262	10.01	1.91	52.5	15.2	0.785
C73-C75	C73-C75 Malignant neoplasms of thyroid and other endocrine glands	age	at_vene	all	full	1828	t	2	0.0887	0.0581	1.527	0.0634	10.01	1.91	52.5	15.2	0.443
C76-C80	C76-C80 Malignant neoplasms of ill-defined, secondary and unspecified sites	age	at_vene	all	full	1825	t	39	0.05539	0.0117	4.737	1.08e-06	9.89	2.08	52.5	15.2	3.15e-05
C81-C96	C81-C96 Malignant neoplasm of lymphoid, haematopoietic and related tissue	age	at_vene	all	full	1828	t	17	0.0648	0.0183	3.552	0.000191	9.97	1.97	52.5	15.2	0.00421
E	E	age	at_vene	all	full	1755	t	223	0.056	0.00485	11.55	3.69e-31	9.29	2.74	52.2	15.2	1.51e-29
E00-E07	E00-E07 Disorders of thyroid gland	age	at_vene	all	full	1792	t	112	0.0439	0.00671	6.54	3.08e-11	9.65	2.41	52.4	15.2	9.54e-10
E10-E14	E10-E14 Diabetes mellitus	age	at_vene	all	full	1809	t	58	0.06558	0.00968	6.775	6.24e-12	9.84	2.16	52.4	15.2	2e-10
E15-E16	E15-E16 Other disorders of glucose regulation and pancreatic internal secretion	age	at_vene	all	full	1827	t	4	0.1354	0.0452	2.996	0.00137	10	1.92	52.5	15.2	0.0231
E20-E35	E20-E35 Disorders of other endocrine glands	age	at_vene	all	full	1827	t	4	0.05619	0.0371	1.516	0.0648	10	1.92	52.5	15.2	0.443
E50-E64	E50-E64 Other nutritional deficiencies	age	at_vene	all	full	1828	t	10	0.07572	0.0244	3.097	0.000977	9.99	1.93	52.5	15.2	0.0186
E65-E68	E65-E68 Obesity and other hyperalimentation	age	at_vene	all	full	1825	t	23	0.03227	0.0143	2.253	0.0121	9.96	2	52.5	15.2	0.121
E70-E90	E70-E90 Metabolic disorders	age	at_vene	all	full	1805	t	68	0.0742	0.0093	7.979	7.38e-16	9.81	2.17	52.4	15.2	2.73e-14
I	I	age	at_vene	all	full	1625	t	377	0.05909	0.00379	15.607	3.24e-55	8.7	3.09	51.2	15	1.39e-53
I05-I09	I05-I09 Chronic rheumatic heart diseases	age	at_vene	all	full	1827	t	15	0.07885	0.0192	4.106	2.01e-05	9.98	1.93	52.5	15.2	0.000543
I10-I15	I10-I15 Hypertensive diseases	age	at_vene	all	full	1734	t	261	0.0713	0.00456	15.644	1.82e-55	9.13	2.81	51.7	15	8.01e-54
I20-I25	I20-I25 Ischaemic heart diseases	age	at_vene	all	full	1787	t	108	0.0771	0.00752	10.261	5.28e-25	9.65	2.37	52.2	15.1	2.06e-23
I26-I28	I26-I28 Pulmonary heart disease and diseases of pulmonary circulation	age	at_vene	all	full	1826	t	18	0.04384	0.0168	2.616	0.00444	9.97	1.94	52.5	15.2	0.0622
I30-I52	I30-I52 Other forms of heart disease	age	at_vene	all	full	1796	t	135	0.0733	0.00639	11.475	8.81e-31	9.65	2.29	52.3	15.1	3.52e-29
I60-I69	I60-I69 Cerebrovascular diseases	age	at_vene	all	full	1822	t	39	0.0862	0.0125	6.88	2.99e-12	9.93	2.01	52.5	15.2	9.88e-11
I70-I79	I70-I79 Diseases of arteries, arterioles and capillaries	age	at_vene	all	full	1818	t	24	0.0529	0.0147	3.596	0.000162	9.94	2	52.5	15.2	0.00372
I80-I89	I80-I89 Diseases of veins, lymphatic vessels and lymph nodes, not elsewhere classified	age	at_vene	all	full	1757	t	92	0.01105	0.00686	1.612	0.0534	9.71	2.32	52.3	15.3	0.427
I95-I99	I95-I99 Other and unspecified disorders of the circulatory system	age	at_vene	all	full	1826	t	24	0.08185	0.0158	5.176	1.13e-07	9.97	1.94	52.5	15.2	3.4e-06
J	J	age	at_vene	all	full	1747	t	205	0.03701	0.00491	7.538	2.39e-14	9.4	2.58	52.4	15.2	8.61e-13
J00-J06	J00-J06 Acute respiratory infections	age	at_vene	all	full	1822	t	15	-0.02544	0.0169	-1.505	0.934	9.97	1.98	52.6	15.2	0.934
J09-J18	J09-J18 Influenza and pneumonia	age	at_vene	all	full	1826	t	42	0.08304	0.0119	6.968	1.61e-12	9.93	1.98	52.5	15.2	5.48e-11
J20-J22	J20-J22 Other acute lower respiratory infections	age	at_vene	all	full	1815	t	47	0.07864	0.0112	7.037	9.79e-13	9.91	2.02	52.4	15.2	3.43e-11
J30-J39	J30-J39 Other diseases of upper respiratory tract	age	at_vene	all	full	1801	t	33	0.00199	0.0114	0.175	0.431	9.91	2.06	52.6	15.2	0.861
J40-J47	J40-J47 Chronic lower respiratory diseases	age	at_vene	all	full	1790	t	98	0.02297	0.00682	3.366	0.000382	9.7	2.32	52.4	15.2	0.00801
J60-J70	J60-J70 Lung diseases due to external agents	age	at_vene	all	full	1825	t	13	0.05117	0.0199	2.575	0.00501	9.98	1.94	52.5	15.2	0.0651
J80-J84	J80-J84 Other respiratory diseases principally affecting the interstitium	age	at_vene	all	full	1828	t	12	0.08923	0.0228	3.921	4.41e-05	9.98	1.95	52.5	15.2	0.00115
J85-J86	J85-J86 Suppurative and necrotic conditions of lower respiratory tract	age	at_vene	all	full	1828	t	2	0.1359	0.0558	2.438	0.00738	10	1.92	52.5	15.2	0.0886
J90-J94	J90-J94 Other diseases of pleura	age	at_vene	all	full	1822	t	18	0.0675	0.0179	3.777	7.93e-05	9.98	1.94	52.5	15.2	0.00198
J95-J99	J95-J99 Other diseases of the respiratory system	age	at_vene	all	full	1828	t	15	0.05661	0.0187	3.032	0.00121	9.97	1.96	52.5	15.2	0.0219
BMI	BMI	age	at_vene	all	NA	1905	bmi	NA	0.01513	0.001484	10.2	9.82e-25	6.066	1	53.4	15	4.91e-24
BP_SYS	Systolic BP	age	at_vene	all	NA	1910	bp_sys	NA	0.03472	0.00127	27.35	5.94e-165	7.299	1	53.2	15	3.57e-164
CORTISO	Cortisol	age	at_vene	all	NA	1947	cortisol_nmol_l	NA	0.00947	0.00149	6.35	1.06e-10	-2.753	1	53.6	15.1	2.11e-10
CREAT	Creatinine	age	at_vene	all	NA	1979	creat	NA	0.00916	0.001231	7.44	5.19e-14	4.84	1	52.9	15.2	1.56e-13
CRP	CRP	age	at_vene	all	NA	1895	crp	NA	0.00896	0.001498	5.98	1.13e-09	0.952	1	53.2	15.1	1.13e-09
FEV1	FEV1	age	at_vene	all	NA	1837	fev1	NA	0.04133	0.00088	46.97	0	-3.461	1	53.4	15	0
FRS	Framingham Risk Score	age	at_vene	all	NA	1871	frs	NA	0.05357	0.000929	57.71	0	1.165	1	53.1	14.9	0
TOTCHOL	Total Cholesterol	age	at_vene	all	NA	1994	totchol	NA	0.01115	0.001443	7.73	5.25e-15	4.826	1	53.1	15.3	2.1e-14
